# Metabolic complementarity between a brown alga and associated cultivable bacteria provide indications of beneficial interactions

**DOI:** 10.1101/813683

**Authors:** Bertille Burgunter-Delamare, Hetty KleinJan, Clémence Frioux, Enora Fremy, Margot Wagner, Erwan Corre, Alicia Le Salver, Cédric Leroux, Catherine Leblanc, Catherine Boyen, Anne Siegel, Simon M. Dittami

**Author notes:** CEBEDEAU, Research and Expertise Center for Water, Allée de la découverte, 11 (B53), Quartier Polytech 1, B-4000, Liège, Belgium (Hetty KleinJan). These authors contributed equally to this study (Bertille Burgunter-Delamare, Hetty KleinJan).

## Abstract

Brown algae are key components of marine ecosystems and live in association with bacteria that are essential for their growth and development. *Ectocarpus siliculosus* is a genetic and genomic model for brown algae. Here we use this model to start disentangling the complex interactions that may occur between the algal host and its associated bacteria. We report the genome-sequencing of 10 alga-associated bacteria and the genome-based reconstruction of their metabolic networks. The predicted metabolic capacities were then used to identify metabolic complementarities between the algal host and the bacteria, highlighting a range of potentially beneficial metabolite exchanges between them. These putative exchanges allowed us to predict consortia consisting of a subset of these ten bacteria that would best complement the algal metabolism. Finally, co-culture experiments were set up with a subset of these consortia to monitor algal growth as well as the presence of key algal metabolites. Although we did not fully control but only modify bacterial communities in our experiments, our data demonstrated a significant increase in algal growth in cultures inoculated with the selected consortia. In several cases, we also detected, in algal extracts, the presence of key metabolites predicted to become producible via an exchange of metabolites between the alga and the microbiome. Thus, although further methodological developments will be necessary to better control and understand microbial interactions in *Ectocarpus*, our data suggest that metabolic complementarity is a good indicator of beneficial metabolite exchanges in holobiont.
