## Supplementary Table S1 for "Metabolic complementarity between a brown alga and associated cultivable bacteria provide indications of beneficial interactions"

### Sheet: Table S1
Supplementary Table S1: Metabolites predicted to become producible by the alga as a result of metabolite exchanges between the alga and bacteria. The column "manual evaluation" corresponds to a manual identification of potential false positives due to errors in the annotation, and the column "manual classification" to a rough classification of these compounds based both their involvement in simil…
New compound producible by alga: ID	New compound producible by alga: Metacyc name	Manual evaluation	Manual classification	Nr. of minimal solutions	Example of exchanged (provider)	newly producible metabolites
M_2__45__3__45__DIHYDROXYBENZOATE_c	2,3-dihydroxybenzoate		Phenols - 2,3-dihydroxybenzoate	5	(2S,3S)-2,3-dihydroxy-2,3-dihydrobenzoate (rhizobi)	M_DIHYDRO__45__DIOH__45__BENZOATE_c	M_2__45__3__45__DIHYDROXYBENZOATE_c
M_DIHYDRO__45__DIOH__45__BENZOATE_c	(2S,3S)-2,3-dihydroxy-2,3-dihydrobenzoate			5	(2S,3S)-2,3-dihydroxy-2,3-dihydrobenzoate* (hoflea)	M_DIHYDRO__45__DIOH__45__BENZOATE_c	M_2__45__3__45__DIHYDROXYBENZOATE_c
M_CADAVERINE_c	cadaverine		(Poly)Amines	6	cadaverine* (roseov420)	M_CPD__45__12763_c	M_CADAVERINE_c
M_CPD__45__12763_c	5-aminopentanal			6	cadaverine (roseov420)	M_CPD__45__12763_c	M_CADAVERINE_c
M_CPD__45__14378_c	dehydrospermidine	False positive	(Poly)Amines	4	spermidine (rhizobi)	M_CPD__45__14378_c	M_SPERMIDINE_c
M_AGMATHINE_c	agmatine		(Poly)Amines	6	agmatine* (rhizobi)	M_AGMATHINE_c	M_CPD__45__597_c
M_CPD__45__597_c	N-carbamoylputrescine			6	agmatine (rhizobi)	M_AGMATHINE_c	M_CPD__45__597_c
M_SPERMIDINE_c	spermidine		Poly(amines)	4	spermidine* (roseov420)	M_CPD__45__14378_c	M_SPERMIDINE_c
M_CPD__45__30_c	4-acetamidobutanal		(Poly)Amines	2	4-acetamidobutanal* (roseov134)	M_CPD__45__35_c	M_CPD__45__30_c
M_CPD__45__35_c	4-acetamidobutanoate			2	4-acetamidobutanal (roseov134)	M_CPD__45__35_c	M_CPD__45__30_c
M_2__45__AMINOACRYLATE_c	2-aminoprop-2-enoate		Amino acids	6	2-aminoprop-2-enoate* (roseov420)	M_CPD__45__16015_c	M_2__45__AMINOACRYLATE_c
M_CPD__45__16015_c	2-iminopropanoate			6	2-aminoprop-2-enoate (roseov134)	M_CPD__45__16015_c	M_2__45__AMINOACRYLATE_c
M_3__45__HYDROXY__45__L__45__KYNURENINE_c	3-hydroxy-L-kynurenine		Amino acids- Tryptophane-based product	3	L-kynurenine (bosea)	M_KYNURENATE_c	M_CPD__45__476_c	M_CPD__45__11552_c	M_CPD__45__14736_c	M_3__45__HYDROXY__45__L__45__KYNURENINE_c	M_XANTHURENATE_c
M_CPD__45__11552_c	4-(2-amino-3-hydroxyphenyl)-2,4-dioxobutanoate			4	3-hydroxy-L-kynurenine (bosea)	M_CPD__45__11552_c	M_3__45__HYDROXY__45__L__45__KYNURENINE_c	M_XANTHURENATE_c
M_CPD__45__14736_c	L-kynurenine			3	L-kynurenine* (bosea)	M_KYNURENATE_c	M_CPD__45__476_c	M_CPD__45__11552_c	M_CPD__45__14736_c	M_3__45__HYDROXY__45__L__45__KYNURENINE_c	M_XANTHURENATE_c
M_CPD__45__476_c	4-(2-aminophenyl)-2,4-dioxobutanoate			3	L-kynurenine (bosea)	M_KYNURENATE_c	M_CPD__45__476_c	M_CPD__45__11552_c	M_CPD__45__14736_c	M_3__45__HYDROXY__45__L__45__KYNURENINE_c	M_XANTHURENATE_c
M_KYNURENATE_c	kynurenate			3	L-kynurenine (bosea)	M_KYNURENATE_c	M_CPD__45__476_c	M_CPD__45__11552_c	M_CPD__45__14736_c	M_3__45__HYDROXY__45__L__45__KYNURENINE_c	M_XANTHURENATE_c
M_XANTHURENATE_c	xanthurenate			4	3-hydroxy-L-kynurenine (bosea)	M_CPD__45__11552_c	M_3__45__HYDROXY__45__L__45__KYNURENINE_c	M_XANTHURENATE_c
M_CPD__45__8652_c	leucodopachrome		Amino acids Tyrosine	5	L-tyrosine (bosea)	M_L__45__DIHYDROXY__45__PHENYLALANINE_c	M_L__45__DOPACHROME_c	M_DOPAQUINONE_c	M_HYDRPHENYLAC__45__CPD_c	M_CPD__45__8652_c	M_DIHYDROXYINDOLE_c	M_TYRAMINE_c	M_TYR_c
M_L__45__DIHYDROXY__45__PHENYLALANINE_c	L-dopa			5	L-tyrosine (roseov134)	M_L__45__DIHYDROXY__45__PHENYLALANINE_c	M_L__45__DOPACHROME_c	M_DOPAQUINONE_c	M_HYDRPHENYLAC__45__CPD_c	M_CPD__45__8652_c	M_DIHYDROXYINDOLE_c	M_TYRAMINE_c	M_TYR_c
M_HYDRPHENYLAC__45__CPD_c	(4-hydroxyphenyl)acetaldehyde			5	L-tyrosine (roseov420)	M_L__45__DIHYDROXY__45__PHENYLALANINE_c	M_L__45__DOPACHROME_c	M_DOPAQUINONE_c	M_HYDRPHENYLAC__45__CPD_c	M_CPD__45__8652_c	M_DIHYDROXYINDOLE_c	M_TYRAMINE_c	M_TYR_c
M_TYR_c	L-tyrosine			5	L-tyrosine* (roseov134)	M_L__45__DIHYDROXY__45__PHENYLALANINE_c	M_L__45__DOPACHROME_c	M_DOPAQUINONE_c	M_HYDRPHENYLAC__45__CPD_c	M_CPD__45__8652_c	M_DIHYDROXYINDOLE_c	M_TYRAMINE_c	M_TYR_c
M_DOPAQUINONE_c	dopaquinone			5	L-tyrosine (bosea)	M_L__45__DIHYDROXY__45__PHENYLALANINE_c	M_L__45__DOPACHROME_c	M_DOPAQUINONE_c	M_HYDRPHENYLAC__45__CPD_c	M_CPD__45__8652_c	M_DIHYDROXYINDOLE_c	M_TYRAMINE_c	M_TYR_c
M_DIHYDROXYINDOLE_c	5,6-dihydroxyindole			5	L-tyrosine (bosea)	M_L__45__DIHYDROXY__45__PHENYLALANINE_c	M_L__45__DOPACHROME_c	M_DOPAQUINONE_c	M_HYDRPHENYLAC__45__CPD_c	M_CPD__45__8652_c	M_DIHYDROXYINDOLE_c	M_TYRAMINE_c	M_TYR_c
M_TYRAMINE_c	tyramine			5	L-tyrosine (bosea)	M_L__45__DIHYDROXY__45__PHENYLALANINE_c	M_L__45__DOPACHROME_c	M_DOPAQUINONE_c	M_HYDRPHENYLAC__45__CPD_c	M_CPD__45__8652_c	M_DIHYDROXYINDOLE_c	M_TYRAMINE_c	M_TYR_c
M_L__45__DOPACHROME_c	L-dopachrome			5	L-tyrosine (bosea)	M_L__45__DIHYDROXY__45__PHENYLALANINE_c	M_L__45__DOPACHROME_c	M_DOPAQUINONE_c	M_HYDRPHENYLAC__45__CPD_c	M_CPD__45__8652_c	M_DIHYDROXYINDOLE_c	M_TYRAMINE_c	M_TYR_c
M_2K__45__ADIPATE_c	2-oxoadipate		Amino acids Lysine metabolism saccharopine	50	L-saccharopine (roseov134)	M_GLUTARYL__45__COA_c	M_3__45__OXOPIMELOYL__45__COA_c	M_SACCHAROPINE_c	M_ALLYSINE_c	M_CPD__45__468_c	M_CPD__45__7682_c	M_2K__45__ADIPATE_c
M_CPD__45__468_c	L-2-aminoadipate			50	L-saccharopine (roseov134)	M_GLUTARYL__45__COA_c	M_3__45__OXOPIMELOYL__45__COA_c	M_SACCHAROPINE_c	M_ALLYSINE_c	M_CPD__45__468_c	M_CPD__45__7682_c	M_2K__45__ADIPATE_c
M_3__45__OXOPIMELOYL__45__COA_c	3-oxopimeloyl-CoA			58	L-saccharopine (roseov134)	M_GLUTARYL__45__COA_c	M_3__45__OXOPIMELOYL__45__COA_c	M_SACCHAROPINE_c	M_ALLYSINE_c	M_CPD__45__468_c	M_CPD__45__7682_c	M_2K__45__ADIPATE_c
M_ALLYSINE_c	(S)-2-amino-6-oxohexanoate			42	L-saccharopine (roseov134)	M_GLUTARYL__45__COA_c	M_3__45__OXOPIMELOYL__45__COA_c	M_SACCHAROPINE_c	M_ALLYSINE_c	M_CPD__45__468_c	M_CPD__45__7682_c	M_2K__45__ADIPATE_c
M_CPD__45__7682_c	1-piperideine 6-carboxylate			42	L-saccharopine (roseov134)	M_GLUTARYL__45__COA_c	M_3__45__OXOPIMELOYL__45__COA_c	M_SACCHAROPINE_c	M_ALLYSINE_c	M_CPD__45__468_c	M_CPD__45__7682_c	M_2K__45__ADIPATE_c
M_GLUTARYL__45__COA_c	glutaryl-CoA			54	L-saccharopine (roseov134)	M_GLUTARYL__45__COA_c	M_3__45__OXOPIMELOYL__45__COA_c	M_SACCHAROPINE_c	M_ALLYSINE_c	M_CPD__45__468_c	M_CPD__45__7682_c	M_2K__45__ADIPATE_c
M_SACCHAROPINE_c	L-saccharopine			36	L-lysine (bosea)	M_GLUTARYL__45__COA_c	M_3__45__OXOPIMELOYL__45__COA_c	M_LYS_c	M_SACCHAROPINE_c	M_ALLYSINE_c	M_CPD__45__468_c	M_CPD__45__7682_c	M_2K__45__ADIPATE_c
M_LL__45__DIAMINOPIMELATE_c	L,L-diaminopimelate			24	meso-diaminopimelate (marino)	M_MESO__45__DIAMINOPIMELATE_c	M_GLUTARYL__45__COA_c	M_3__45__OXOPIMELOYL__45__COA_c	M_LL__45__DIAMINOPIMELATE_c	M_LYS_c	M_SACCHAROPINE_c	M_ALLYSINE_c	M_L__45__ALPHA__45__AMINO__45__EPSILON__45__KETO__45__PIMELATE_c	M_DELTA1__45__PIPERIDEINE__45__2__45__6__45__DICARBOXYLATE_c	M_CPD__45__468_c	M_CPD__45__7682_c	M_2K__45__ADIPATE_c
M_LYS_c	L-lysine			30	meso-diaminopimelate (bosea)	M_MESO__45__DIAMINOPIMELATE_c	M_GLUTARYL__45__COA_c	M_3__45__OXOPIMELOYL__45__COA_c	M_LL__45__DIAMINOPIMELATE_c	M_LYS_c	M_SACCHAROPINE_c	M_ALLYSINE_c	M_L__45__ALPHA__45__AMINO__45__EPSILON__45__KETO__45__PIMELATE_c	M_DELTA1__45__PIPERIDEINE__45__2__45__6__45__DICARBOXYLATE_c	M_CPD__45__468_c	M_CPD__45__7682_c	M_2K__45__ADIPATE_c
M_L__45__ALPHA__45__AMINO__45__EPSILON__45__KETO__45__PIMELATE_c	L-&amp;alpha;-amino-&amp;epsilon;-keto-pimelate			24	meso-diaminopimelate (hoflea)	M_MESO__45__DIAMINOPIMELATE_c	M_GLUTARYL__45__COA_c	M_3__45__OXOPIMELOYL__45__COA_c	M_LL__45__DIAMINOPIMELATE_c	M_LYS_c	M_SACCHAROPINE_c	M_ALLYSINE_c	M_L__45__ALPHA__45__AMINO__45__EPSILON__45__KETO__45__PIMELATE_c	M_DELTA1__45__PIPERIDEINE__45__2__45__6__45__DICARBOXYLATE_c	M_CPD__45__468_c	M_CPD__45__7682_c	M_2K__45__ADIPATE_c
M_CPD__45__14443_c	(2S,4S)-4-hydroxy-2,3,4,5-tetrahydrodipicolinate			6	(2S,4S)-4-hydroxy-2,3,4,5-tetrahydrodipicolinate* (marino)	M_MESO__45__DIAMINOPIMELATE_c	M_GLUTARYL__45__COA_c	M_CPD__45__14443_c	M_3__45__OXOPIMELOYL__45__COA_c	M_LL__45__DIAMINOPIMELATE_c	M_LYS_c	M_SACCHAROPINE_c	M_ALLYSINE_c	M_L__45__ALPHA__45__AMINO__45__EPSILON__45__KETO__45__PIMELATE_c	M_DELTA1__45__PIPERIDEINE__45__2__45__6__45__DICARBOXYLATE_c	M_CPD__45__468_c	M_CPD__45__7682_c	M_2K__45__ADIPATE_c
M_DELTA1__45__PIPERIDEINE__45__2__45__6__45__DICARBOXYLATE_c	(S)-2,3,4,5-tetrahydrodipicolinate			24	meso-diaminopimelate (rhizobi)	M_MESO__45__DIAMINOPIMELATE_c	M_GLUTARYL__45__COA_c	M_3__45__OXOPIMELOYL__45__COA_c	M_LL__45__DIAMINOPIMELATE_c	M_LYS_c	M_SACCHAROPINE_c	M_ALLYSINE_c	M_L__45__ALPHA__45__AMINO__45__EPSILON__45__KETO__45__PIMELATE_c	M_DELTA1__45__PIPERIDEINE__45__2__45__6__45__DICARBOXYLATE_c	M_CPD__45__468_c	M_CPD__45__7682_c	M_2K__45__ADIPATE_c
M_MESO__45__DIAMINOPIMELATE_c	meso-diaminopimelate			24	L,L-diaminopimelate (roseov134)	M_MESO__45__DIAMINOPIMELATE_c	M_GLUTARYL__45__COA_c	M_3__45__OXOPIMELOYL__45__COA_c	M_LL__45__DIAMINOPIMELATE_c	M_LYS_c	M_SACCHAROPINE_c	M_ALLYSINE_c	M_L__45__ALPHA__45__AMINO__45__EPSILON__45__KETO__45__PIMELATE_c	M_DELTA1__45__PIPERIDEINE__45__2__45__6__45__DICARBOXYLATE_c	M_CPD__45__468_c	M_CPD__45__7682_c	M_2K__45__ADIPATE_c
M_AMINO__45__ACETONE_c	aminoacetone		Amino acids: threonine degradation	6	aminoacetone* (roseov134)	M_D__45__LACTATE_c	M_METHYL__45__GLYOXAL_c	M_AMINO__45__ACETONE_c
M_METHYL__45__GLYOXAL_c	methylglyoxal			6	aminoacetone (roseov134)	M_D__45__LACTATE_c	M_METHYL__45__GLYOXAL_c	M_AMINO__45__ACETONE_c
M_D__45__LACTATE_c	(R)-lactate			10	aminoacetone (roseov134)	M_D__45__LACTATE_c	M_METHYL__45__GLYOXAL_c	M_AMINO__45__ACETONE_c
M_D__45__ALANINE_c	D-alanine		Amino acids (D-form - not algal)	6	D-glutamate (roseov420)	M_D__45__ALANINE_c	M_D__45__GLT_c
M_D__45__GLT_c	D-glutamate			6	D-alanine (roseov420)	M_D__45__ALANINE_c	M_D__45__GLT_c
M_HIS_c	L-histidine		Amino acids (histidine)	10	histidinal (hoflea)	M_HISTIDINAL_c	M_HIS_c	M_UROCANATE_c	M_HISTAMINE_c
M_HISTAMINE_c	histamine			15	L-histidine (roseov420)	M_HIS_c	M_UROCANATE_c	M_HISTAMINE_c
M_HISTIDINAL_c	histidinal			5	histidinol (roseov134)	M_HISTIDINAL_c	M_HIS_c	M_UROCANATE_c	M_HISTAMINE_c	M_HISTIDINOL_c
alan	histidinol			5	histidinol* (roseov134)	M_HISTIDINAL_c	M_HIS_c	M_UROCANATE_c	M_HISTAMINE_c	M_HISTIDINOL_c
M_UROCANATE_c	urocanate			15	histidinal (roseov134)	M_HISTIDINAL_c	M_HIS_c	M_UROCANATE_c	M_HISTAMINE_c
M_THZ_c	5-(2-hydroxyethyl)-4-methylthiazole		Aminoacids Thiamine Metabolism	5	5-(2-hydroxyethyl)-4-methylthiazole* (bosea)	M_THZ__45__P_c	M_THZ_c
M_THZ__45__P_c	4-methyl-5-(2-phosphonooxyethyl)thiazole			5	5-(2-hydroxyethyl)-4-methylthiazole (bosea)	M_THZ__45__P_c	M_THZ_c
M_3__45__UREIDO__45__PROPIONATE_c	3-ureidopropanoate		Beta-alanine	2	3-ureidopropanoate* (hoflea)	M_B__45__ALANINE_c	M_3__45__UREIDO__45__PROPIONATE_c
M_B__45__ALANINE_c	&amp;beta;-alanine			2	3-ureidopropanoate (hoflea)	M_B__45__ALANINE_c	M_3__45__UREIDO__45__PROPIONATE_c
M_3__45__HYDROXY__45__PROPIONYL__45__COA_c	3-hydroxypropanoyl-CoA		Beta-alanine?	6	acryloyl-CoA (rhizobi)	M_3__45__HYDROXY__45__PROPIONYL__45__COA_c	M_ACRYLYL__45__COA_c
M_ACRYLYL__45__COA_c	acryloyl-CoA			6	3-hydroxypropanoyl-CoA (marino)	M_3__45__HYDROXY__45__PROPIONYL__45__COA_c	M_ACRYLYL__45__COA_c
M_3OH__45__4P__45__OH__45__ALPHA__45__KETOBUTYRATE_c	(3R)-3-hydroxy-2-oxo-4 phosphonooxybutanoate	False positive	Vitamin B6	5	4-phospho-hydroxy-L-threonine (hoflea)	M_4__45__PHOSPHONOOXY__45__THREONINE_c	M_CPD0__45__2189_c	M_3OH__45__4P__45__OH__45__ALPHA__45__KETOBUTYRATE_c
M_4__45__PHOSPHONOOXY__45__THREONINE_c	4-phospho-hydroxy-L-threonine	False positive		5	(3R)-3-hydroxy-2-oxo-4 phosphonooxybutanoate (roseov420)	M_4__45__PHOSPHONOOXY__45__THREONINE_c	M_CPD0__45__2189_c	M_3OH__45__4P__45__OH__45__ALPHA__45__KETOBUTYRATE_c
M_CPD0__45__2189_c	4-hydroxy-L-threonine			10	4-phospho-hydroxy-L-threonine (hoflea)	M_4__45__PHOSPHONOOXY__45__THREONINE_c	M_CPD0__45__2189_c	M_3OH__45__4P__45__OH__45__ALPHA__45__KETOBUTYRATE_c
M_PYRIDOXAL_c	pyridoxal			5	pyridoxal* (roseov134)	M_PYRIDOXAL_c	M_PYRIDOXAL_PHOSPHATE_c
M_PYRIDOXAL_PHOSPHATE_c	pyridoxal 5&apos;-phosphate			15	pyridoxal (roseov134)	M_PYRIDOXAL_c	M_PYRIDOXAL_PHOSPHATE_c
M_PYRIDOXINE_c	pyridoxine	False positive		5	pyridoxine* (bosea)	M_PYRIDOXINE__45__5P_c	M_PYRIDOXINE_c	M_PYRIDOXAL_PHOSPHATE_c
M_PYRIDOXINE__45__5P_c	pyridoxine 5&apos;-phosphate	False positive		5	pyridoxine (bosea)	M_PYRIDOXINE__45__5P_c	M_PYRIDOXINE_c	M_PYRIDOXAL_PHOSPHATE_c
M_4__45__MALEYL__45__ACETOACETATE_c	4-maleyl-acetoacetate		Vitamin E biosynthesis (tocopherols)	10	homogentisate (rhizobi)	M_HOMOGENTISATE_c	M_DELTA__45__TOCOPHEROL_c	M_MPBQ_c	M_4__45__MALEYL__45__ACETOACETATE_c
M_DELTA__45__TOCOPHEROL_c	&amp;delta;-tocopherol			10	homogentisate (roseov134)	M_HOMOGENTISATE_c	M_DELTA__45__TOCOPHEROL_c	M_MPBQ_c	M_4__45__MALEYL__45__ACETOACETATE_c
M_HOMOGENTISATE_c	homogentisate			5	4-hydroxyphenylpyruvate (roseov420)	M_HOMOGENTISATE_c	M_DELTA__45__TOCOPHEROL_c	M_MPBQ_c	M_4__45__MALEYL__45__ACETOACETATE_c	M_P__45__HYDROXY__45__PHENYLPYRUVATE_c
M_MPBQ_c	2-methyl-6-phytyl-1,4-benzoquinol			10	homogentisate (roseov134)	M_HOMOGENTISATE_c	M_DELTA__45__TOCOPHEROL_c	M_MPBQ_c	M_4__45__MALEYL__45__ACETOACETATE_c
M_P__45__HYDROXY__45__PHENYLPYRUVATE_c	4-hydroxyphenylpyruvate			5	4-hydroxyphenylpyruvate* (hoflea)	M_HOMOGENTISATE_c	M_DELTA__45__TOCOPHEROL_c	M_MPBQ_c	M_4__45__MALEYL__45__ACETOACETATE_c	M_P__45__HYDROXY__45__PHENYLPYRUVATE_c
M_7__45__8__45__DIHYDROPTEROATE_c	7,8-dihydropteroate		Vitamin B9 -Folic acid	5	7,8-dihydropteroate* (roseov134)	M_DIHYDROFOLATE_c	M_7__45__8__45__DIHYDROPTEROATE_c
M_DIHYDROFOLATE_c	7,8-dihydrofolate monoglutamate			5	7,8-dihydropteroate (roseov420)	M_DIHYDROFOLATE_c	M_7__45__8__45__DIHYDROPTEROATE_c
M_NIACINAMIDE_c	nicotinamide		Vitamine B3 (Niacine)	2	nicotinamide* (roseov420)	M_NIACINAMIDE_c
M_NIACINE_c	nicotinate			5	nicotinate* (hoflea)	M_NIACINE_c
M_NICOTINAMIDE_NUCLEOTIDE_c	&amp;beta;-nicotinamide D-ribonucleotide			10	&beta;-nicotinamide D-ribonucleotide* (marino)	M_NICOTINAMIDE_NUCLEOTIDE_c	M_NICOTINAMIDE_RIBOSE_c
M_NICOTINAMIDE_RIBOSE_c	1-(&amp;beta;-D ribofuranosyl)nicotinamide			10	&beta;-nicotinamide D-ribonucleotide (sphingo361)	M_NICOTINAMIDE_NUCLEOTIDE_c	M_NICOTINAMIDE_RIBOSE_c
M_OROTATE_c	orotate	False positive	Vitamin B13 (orotate - no longer vitamin	5	orotidine 5'-phosphate (bosea)	M_OROTIDINE__45__5__45__PHOSPHATE_c	M_OROTATE_c
M_OROTIDINE__45__5__45__PHOSPHATE_c	orotidine 5&apos;-phosphate			6	orotate (rhizobi)	M_OROTIDINE__45__5__45__PHOSPHATE_c	M_OROTATE_c
M_3__45__oxo__45__arachidoyl__45__ACPs_c	a 3-oxo-arachidoyl-[acp]		Lipids	12	a stearoyl-[acp] (marino)	M_CPD0__45__2113_c	M_CPD0__45__1423_c	M_R__45__3__45__hydroxyarachidoyl__45__ACPs_c	M_Stearoyl__45__ACPs_c	M_3__45__oxo__45__arachidoyl__45__ACPs_c
M_Stearoyl__45__ACPs_c	a stearoyl-[acp]			6	a trans-octadec-2-enoyl-[acp] (roseov134)	M_CPD0__45__2113_c	M_CPD0__45__1423_c	M_R__45__3__45__hydroxyarachidoyl__45__ACPs_c	M_Stearoyl__45__ACPs_c	M_Octadec__45__2__45__enoyl__45__ACPs_c	M_3__45__oxo__45__arachidoyl__45__ACPs_c
M_R__45__3__45__hydroxyarachidoyl__45__ACPs_c	a (3R)-3-hydroxyarachidoyl-[acp]			18	a 3-oxo-arachidoyl-[acp] (bosea)	M_R__45__3__45__hydroxyarachidoyl__45__ACPs_c	M_3__45__oxo__45__arachidoyl__45__ACPs_c
M_CPD0__45__1423_c	1-stearoyl-2-stearoyl-sn-glycerol 3-phosphate			12	a stearoyl-[acp] (roseov134)	M_CPD0__45__2113_c	M_CPD0__45__1423_c	M_R__45__3__45__hydroxyarachidoyl__45__ACPs_c	M_Stearoyl__45__ACPs_c	M_3__45__oxo__45__arachidoyl__45__ACPs_c
M_Octadec__45__2__45__enoyl__45__ACPs_c	a trans-octadec-2-enoyl-[acp]			6	a trans-octadec-2-enoyl-[acp]* (hoflea)	M_CPD0__45__2113_c	M_CPD0__45__1423_c	M_R__45__3__45__hydroxyarachidoyl__45__ACPs_c	M_Stearoyl__45__ACPs_c	M_Octadec__45__2__45__enoyl__45__ACPs_c	M_3__45__oxo__45__arachidoyl__45__ACPs_c
M_CPD0__45__2113_c	1-stearoyl-sn-glycerol 3-phosphate			12	a stearoyl-[acp] (bosea)	M_CPD0__45__2113_c	M_CPD0__45__1423_c	M_R__45__3__45__hydroxyarachidoyl__45__ACPs_c	M_Stearoyl__45__ACPs_c	M_3__45__oxo__45__arachidoyl__45__ACPs_c
M_STEARIC_ACID_c	stearate	False postive		6	stearate* (hoflea)	M_OLEATE__45__CPD_c	M_L__45__1__45__LYSOPHOSPHATIDATE_c	M_CPD__45__8268_c	M_OLEOYL__45__COA_c	M_CPD__45__15924_c	M_STEAROYL__45__COA_c	M_STEARIC_ACID_c	M_CPD__45__14300_c	M_FERRICYTOCHROME__45__B5_c
M_OLEATE__45__CPD_e	oleate			2	oleate* (bosea)	M_OLEATE__45__CPD_c	M_L__45__1__45__LYSOPHOSPHATIDATE_c	M_CPD__45__8268_c	M_OLEOYL__45__COA_c	M_CPD__45__15924_c	M_CPD__45__14300_c	M_OLEATE__45__CPD_e
M_OLEOYL__45__COA_c	oleoyl-CoA			15	dioleoyl phosphatidate (marino)	M_OLEATE__45__CPD_c	M_L__45__1__45__LYSOPHOSPHATIDATE_c	M_CPD__45__8268_c	M_CPD__45__15924_c	M_OLEOYL__45__COA_c	M_CPD__45__14300_c
M_CPD__45__14300_c	3-oxo-(11Z)-eicos-11-enoyl-CoA			17	oleoyl-CoA (marino)	M_OLEATE__45__CPD_c	M_L__45__1__45__LYSOPHOSPHATIDATE_c	M_CPD__45__8268_c	M_CPD__45__15924_c	M_OLEOYL__45__COA_c	M_CPD__45__14300_c
M_L__45__1__45__LYSOPHOSPHATIDATE_c	1-oleyl-2-lyso-phosphatidate			17	dioleoyl phosphatidate (marino)	M_OLEATE__45__CPD_c	M_L__45__1__45__LYSOPHOSPHATIDATE_c	M_CPD__45__8268_c	M_CPD__45__15924_c	M_OLEOYL__45__COA_c	M_CPD__45__14300_c
M_CPD__45__15924_c	1-oleoyl-2-lyso-glycerone phosphate			17	oleoyl-CoA (marino)	M_OLEATE__45__CPD_c	M_L__45__1__45__LYSOPHOSPHATIDATE_c	M_CPD__45__8268_c	M_CPD__45__15924_c	M_OLEOYL__45__COA_c	M_CPD__45__14300_c
M_OLEATE__45__CPD_c	oleate			15	oleoyl-CoA (marino)	M_OLEATE__45__CPD_c	M_L__45__1__45__LYSOPHOSPHATIDATE_c	M_CPD__45__8268_c	M_CPD__45__15924_c	M_OLEOYL__45__COA_c	M_CPD__45__14300_c
M_CPD__45__8268_c	dioleoyl phosphatidate			16	oleoyl-CoA (marino)	M_OLEATE__45__CPD_c	M_L__45__1__45__LYSOPHOSPHATIDATE_c	M_CPD__45__8268_c	M_CPD__45__15924_c	M_OLEOYL__45__COA_c	M_CPD__45__14300_c
M_STEAROYL__45__COA_c	stearoyl-CoA			6	stearate (marino)	M_OLEATE__45__CPD_c	M_L__45__1__45__LYSOPHOSPHATIDATE_c	M_CPD__45__8268_c	M_OLEOYL__45__COA_c	M_CPD__45__15924_c	M_STEAROYL__45__COA_c	M_STEARIC_ACID_c	M_CPD__45__14300_c	M_FERRICYTOCHROME__45__B5_c
M_CPD__45__18350_c	1-palmitoyl-2-palmitoleoyl phosphatidate			182	1-palmitoylglycerol 3-phosphate, palmitoleoyl-CoA (marino)	M_CPD__45__10269_c	M_CPD__45__18350_c	M_1__45__PALMITOYLGLYCEROL__45__3__45__PHOSPHATE_c
M_CPD__45__18380_c	1-myristoyl-2-palmitoleoyl phosphatidate			182	1-myristoylglycerol 3-phosphate, palmitoleoyl-CoA (marino)	M_CPD__45__10269_c	M_CPD__45__18379_c	M_CPD__45__18380_c
M_PALMITYL__45__COA_c	palmitoyl-CoA	False postive		6	palmitate (bosea)	M_PALMITATE_c	M_CPD__45__17313_c	M_CPD__45__10269_c	M_DEHYDROSPHINGANINE_c	M_PALMITYL__45__COA_c	M_FERRICYTOCHROME__45__B5_c
M_DEHYDROSPHINGANINE_c	3-dehydrosphinganine	False postive		12	palmitoyl-CoA (roseov134)	M_CPD__45__17313_c	M_CPD__45__10269_c	M_DEHYDROSPHINGANINE_c	M_PALMITYL__45__COA_c	M_FERRICYTOCHROME__45__B5_c
M_FERRICYTOCHROME__45__B5_c	a ferricytochrome b5			24	palmitoyl-CoA (roseov134)	M_CPD__45__17313_c	M_CPD__45__10269_c	M_DEHYDROSPHINGANINE_c	M_PALMITYL__45__COA_c	M_FERRICYTOCHROME__45__B5_c
M_CPD__45__17313_c	sapienoyl-CoA			12	palmitoyl-CoA (rhizobi)	M_CPD__45__17313_c	M_CPD__45__10269_c	M_DEHYDROSPHINGANINE_c	M_PALMITYL__45__COA_c	M_FERRICYTOCHROME__45__B5_c
M_CPD__45__10269_c	palmitoleoyl-CoA			12	palmitoyl-CoA (hoflea)	M_CPD__45__17313_c	M_CPD__45__10269_c	M_DEHYDROSPHINGANINE_c	M_PALMITYL__45__COA_c	M_FERRICYTOCHROME__45__B5_c
M_PALMITATE_c	palmitate	False postive		6	palmitate* (roseov134)	M_PALMITATE_c	M_CPD__45__17313_c	M_CPD__45__10269_c	M_DEHYDROSPHINGANINE_c	M_PALMITYL__45__COA_c	M_FERRICYTOCHROME__45__B5_c
M_3__45__oxo__45__palmitoyl__45__ACPs_c	a 3-oxo-palmitoyl-[acp]			12	a myristoyl-[acp] (roseov420)	M_Myristoyl__45__ACPs_c	M_CPD0__45__1425_c	M_3__45__oxo__45__palmitoyl__45__ACPs_c	M_CPD__45__18379_c	M_R__45__3__45__Hydroxypalmitoyl__45__ACPs_c
M_R__45__3__45__Hydroxypalmitoyl__45__ACPs_c	a (3R)-3-hydroxypalmitoyl-[acp]			18	a 3-oxo-palmitoyl-[acp] (marino)	M_3__45__oxo__45__palmitoyl__45__ACPs_c	M_R__45__3__45__Hydroxypalmitoyl__45__ACPs_c
M_CPD0__45__1425_c	dimyristoyl phosphatidate			12	a myristoyl-[acp] (bosea)	M_Myristoyl__45__ACPs_c	M_CPD0__45__1425_c	M_3__45__oxo__45__palmitoyl__45__ACPs_c	M_CPD__45__18379_c	M_R__45__3__45__Hydroxypalmitoyl__45__ACPs_c
M_Myristoyl__45__ACPs_c	a myristoyl-[acp]			6	a trans tetradec-2-enoyl-[acp] (marino)	M_Myristoyl__45__ACPs_c	M_CPD0__45__1425_c	M_3__45__oxo__45__palmitoyl__45__ACPs_c	M_CPD__45__18379_c	M_Tetradec__45__2__45__enoyl__45__ACPs_c	M_R__45__3__45__Hydroxypalmitoyl__45__ACPs_c
M_CPD__45__18379_c	1-myristoylglycerol 3-phosphate			12	a myristoyl-[acp] (rhizobi)	M_Myristoyl__45__ACPs_c	M_CPD0__45__1425_c	M_3__45__oxo__45__palmitoyl__45__ACPs_c	M_CPD__45__18379_c	M_R__45__3__45__Hydroxypalmitoyl__45__ACPs_c
M_CPD__45__18390_c	1-palmitoyl-2-myristoyl phosphatidate			156	1-palmitoylglycerol 3-phosphate (marino) a myristoyl-[acp] (bosea)	M_Myristoyl__45__ACPs_c	M_CPD0__45__1425_c	M_3__45__oxo__45__palmitoyl__45__ACPs_c	M_CPD__45__18379_c	M_1__45__PALMITOYLGLYCEROL__45__3__45__PHOSPHATE_c	M_CPD__45__18390_c	M_R__45__3__45__Hydroxypalmitoyl__45__ACPs_c
M_Tetradec__45__2__45__enoyl__45__ACPs_c	a trans tetradec-2-enoyl-[acp]			6	a trans tetradec-2-enoyl-[acp]* (rhizobi)	M_Myristoyl__45__ACPs_c	M_CPD0__45__1425_c	M_3__45__oxo__45__palmitoyl__45__ACPs_c	M_CPD__45__18379_c	M_Tetradec__45__2__45__enoyl__45__ACPs_c	M_R__45__3__45__Hydroxypalmitoyl__45__ACPs_c
M_2__45__Octenoyl__45__ACPs_c	a trans oct-2-enoyl-[acp]			6	a trans oct-2-enoyl-[acp]* (rhizobi)	M_2__45__Octenoyl__45__ACPs_c
M_R__45__3__45__hydroxystearoyl__45__ACPs_c	a (3R)-3-hydroxystearoyl-[acp]			18	a 3-oxo-stearoyl-[acp] (hoflea)	M_R__45__3__45__hydroxystearoyl__45__ACPs_c	M_3__45__oxo__45__stearoyl__45__ACPs_c
M_Palmitoyl__45__ACPs_c	a palmitoyl-[acp]			6	a trans hexadecenoyl-[acp] (hoflea)	M_CPD0__45__1422_c	M_2__45__Hexadecenoyl__45__ACPs_c	M_Palmitoyl__45__ACPs_c	M_R__45__3__45__hydroxystearoyl__45__ACPs_c	M_1__45__PALMITOYLGLYCEROL__45__3__45__PHOSPHATE_c	M_3__45__oxo__45__stearoyl__45__ACPs_c
M_1__45__PALMITOYLGLYCEROL__45__3__45__PHOSPHATE_c	1-palmitoylglycerol 3-phosphate			12	a palmitoyl-[acp] (bosea)	M_CPD0__45__1422_c	M_Palmitoyl__45__ACPs_c	M_R__45__3__45__hydroxystearoyl__45__ACPs_c	M_1__45__PALMITOYLGLYCEROL__45__3__45__PHOSPHATE_c	M_3__45__oxo__45__stearoyl__45__ACPs_c
M_3__45__oxo__45__stearoyl__45__ACPs_c	a 3-oxo-stearoyl-[acp]			12	a palmitoyl-[acp] (hoflea)	M_CPD0__45__1422_c	M_Palmitoyl__45__ACPs_c	M_R__45__3__45__hydroxystearoyl__45__ACPs_c	M_1__45__PALMITOYLGLYCEROL__45__3__45__PHOSPHATE_c	M_3__45__oxo__45__stearoyl__45__ACPs_c
M_CPD0__45__1422_c	dipalmitoyl phosphatidate			12	a palmitoyl-[acp] (hoflea)	M_CPD0__45__1422_c	M_Palmitoyl__45__ACPs_c	M_R__45__3__45__hydroxystearoyl__45__ACPs_c	M_1__45__PALMITOYLGLYCEROL__45__3__45__PHOSPHATE_c	M_3__45__oxo__45__stearoyl__45__ACPs_c
M_CPD__45__17273_c	1-stearoyl-2-palmitoyl-sn-glycerol 3-phosphate			156	a palmitoyl-[acp] (rhizobi) 1-stearoyl-sn-glycerol 3-phosphate (marino)	M_CPD__45__17273_c	M_CPD0__45__1422_c	M_CPD0__45__2113_c	M_Palmitoyl__45__ACPs_c	M_R__45__3__45__hydroxystearoyl__45__ACPs_c	M_1__45__PALMITOYLGLYCEROL__45__3__45__PHOSPHATE_c	M_3__45__oxo__45__stearoyl__45__ACPs_c
M_2__45__Hexadecenoyl__45__ACPs_c	a trans hexadecenoyl-[acp]			6	a trans hexadecenoyl-[acp]* (roseov420)	M_CPD0__45__1422_c	M_2__45__Hexadecenoyl__45__ACPs_c	M_Palmitoyl__45__ACPs_c	M_R__45__3__45__hydroxystearoyl__45__ACPs_c	M_1__45__PALMITOYLGLYCEROL__45__3__45__PHOSPHATE_c	M_3__45__oxo__45__stearoyl__45__ACPs_c
M_Hex__45__2__45__enoyl__45__ACPs_c	a trans hex-2-enoyl-[acp]		Lipid related	6	a trans hex-2-enoyl-[acp]* (roseov420)	M_Hexanoyl__45__ACPs_c	M_Hex__45__2__45__enoyl__45__ACPs_c
M_Hexanoyl__45__ACPs_c	a hexanoyl-[acyl-carrier-protein]			6	a trans hex-2-enoyl-[acp] (hoflea)	M_Hexanoyl__45__ACPs_c	M_Hex__45__2__45__enoyl__45__ACPs_c
M_R__45__3__45__hydroxymyristoyl__45__ACPs_c	a (3R)-3-hydroxymyristoyl-[acp]		Lipid related	18	a 3-oxo-myristoyl-[acp] (roseov420)	M_R__45__3__45__hydroxymyristoyl__45__ACPs_c	M_3__45__oxo__45__myristoyl__45__ACPs_c
M_Dodec__45__2__45__enoyl__45__ACPs_c	a (2E)-dodec-2-enoyl-[acp]			6	a (2E)-dodec-2-enoyl-[acp]* (roseov134)	M_R__45__3__45__hydroxymyristoyl__45__ACPs_c	M_Dodecanoyl__45__ACPs_c	M_Dodec__45__2__45__enoyl__45__ACPs_c	M_3__45__oxo__45__myristoyl__45__ACPs_c
M_Dodecanoyl__45__ACPs_c	a dodecanoyl-[acp]			6	a (2E)-dodec-2-enoyl-[acp] (bosea)	M_R__45__3__45__hydroxymyristoyl__45__ACPs_c	M_Dodecanoyl__45__ACPs_c	M_Dodec__45__2__45__enoyl__45__ACPs_c	M_3__45__oxo__45__myristoyl__45__ACPs_c
M_3__45__oxo__45__myristoyl__45__ACPs_c	a 3-oxo-myristoyl-[acp]			12	a dodecanoyl-[acp] (roseov420)	M_R__45__3__45__hydroxymyristoyl__45__ACPs_c	M_Dodecanoyl__45__ACPs_c	M_3__45__oxo__45__myristoyl__45__ACPs_c
M_R__45__3__45__hydroxylignoceroyl__45__ACPs_c	a (3R)-3-hydroxylignoceroyl-[acp]		Lipid related	18	a 3-oxo-lignoceroyl-[acp] (roseov134)	M_3__45__oxo__45__lignoceroyl__45__ACPs_c	M_R__45__3__45__hydroxylignoceroyl__45__ACPs_c
M_Behenoyl__45__ACPs_c	a behenoyl-[acp]			6	a trans-docos-2-enoyl-[acp] (hoflea)	M_Behenoyl__45__ACPs_c	M_3__45__oxo__45__lignoceroyl__45__ACPs_c	M_trans__45__delta2__45__behenoyl__45__ACPs_c	M_R__45__3__45__hydroxylignoceroyl__45__ACPs_c
M_trans__45__delta2__45__behenoyl__45__ACPs_c	a trans-docos-2-enoyl-[acp]			6	a trans-docos-2-enoyl-[acp]* (hoflea)	M_Behenoyl__45__ACPs_c	M_3__45__oxo__45__lignoceroyl__45__ACPs_c	M_trans__45__delta2__45__behenoyl__45__ACPs_c	M_R__45__3__45__hydroxylignoceroyl__45__ACPs_c
M_3__45__oxo__45__lignoceroyl__45__ACPs_c	a 3-oxo-lignoceroyl-[acp]			12	a behenoyl-[acp] (bosea)	M_Behenoyl__45__ACPs_c	M_3__45__oxo__45__lignoceroyl__45__ACPs_c	M_R__45__3__45__hydroxylignoceroyl__45__ACPs_c
M_Trans__45__D2__45__decenoyl__45__ACPs_c	a (2E)-dec-2-enoyl-[acp]		Lipid related	6	a (2E)-dec-2-enoyl-[acp]* (rhizobi)	M_3__45__oxo__45__dodecanoyl__45__ACPs_c	M_Decanoyl__45__ACPs_c	M_R__45__3__45__hydroxydodecanoyl__45__ACPs_c	M_Trans__45__D2__45__decenoyl__45__ACPs_c
M_Decanoyl__45__ACPs_c	a decanoyl-[acp]			6	a (2E)-dec-2-enoyl-[acp] (rhizobi)	M_3__45__oxo__45__dodecanoyl__45__ACPs_c	M_Decanoyl__45__ACPs_c	M_R__45__3__45__hydroxydodecanoyl__45__ACPs_c	M_Trans__45__D2__45__decenoyl__45__ACPs_c
M_R__45__3__45__hydroxydodecanoyl__45__ACPs_c	a (3R)-3-hydroxydodecanoyl-[acp]			18	a 3-oxo-dodecanoyl-[acp] (roseov134)	M_3__45__oxo__45__dodecanoyl__45__ACPs_c	M_R__45__3__45__hydroxydodecanoyl__45__ACPs_c
M_3__45__oxo__45__dodecanoyl__45__ACPs_c	a 3-oxo-dodecanoyl-[acp]			12	a decanoyl-[acp] (roseov134)	M_3__45__oxo__45__dodecanoyl__45__ACPs_c	M_Decanoyl__45__ACPs_c	M_R__45__3__45__hydroxydodecanoyl__45__ACPs_c
M_trans__45__delta2__45__arachidoyl__45__ACPs_c	a trans-eicos-2-enoyl-[acp]		Lipid related	6	a trans-eicos-2-enoyl-[acp]* (roseov134)	M_R__45__3__45__hydroxybehenoyl__45__ACPs_c	M_CPD__45__9965_c	M_trans__45__delta2__45__arachidoyl__45__ACPs_c	M_Arachidoyl__45__ACPs_c	M_3__45__oxo__45__behenoyl__45__ACPs_c
M_3__45__oxo__45__behenoyl__45__ACPs_c	a 3-oxo-behenoyl-[acp]			24	icosanoyl-CoA (roseov420)	M_R__45__3__45__hydroxybehenoyl__45__ACPs_c	M_CPD__45__9965_c	M_3__45__oxo__45__behenoyl__45__ACPs_c
M_CPD__45__9965_c	icosanoyl-CoA			24	an arachidoyl-[acp] (hoflea)	M_R__45__3__45__hydroxybehenoyl__45__ACPs_c	M_CPD__45__9965_c	M_Arachidoyl__45__ACPs_c	M_3__45__oxo__45__behenoyl__45__ACPs_c
M_Arachidoyl__45__ACPs_c	an arachidoyl-[acp]			6	a trans-eicos-2-enoyl-[acp] (marino)	M_R__45__3__45__hydroxybehenoyl__45__ACPs_c	M_CPD__45__9965_c	M_trans__45__delta2__45__arachidoyl__45__ACPs_c	M_Arachidoyl__45__ACPs_c	M_3__45__oxo__45__behenoyl__45__ACPs_c
M_R__45__3__45__hydroxybehenoyl__45__ACPs_c	a (3R)-3-hydroxybehenoyl-[acp]			24	icosanoyl-CoA (roseov420)	M_R__45__3__45__hydroxybehenoyl__45__ACPs_c	M_CPD__45__9965_c	M_3__45__oxo__45__behenoyl__45__ACPs_c
M_trans__45__delta2__45__lignoceroyl__45__ACPs_c	a trans-tetracos-2-enoyl-[acp]		Lipid related	6	a trans-tetracos-2-enoyl-[acp]* (roseov420)	M_R__45__3__45__hydroxycerotoyl__45__ACPs_c	M_trans__45__delta2__45__lignoceroyl__45__ACPs_c	M_3__45__oxo__45__cerotoyl__45__ACPs_c	M_Lignoceroyl__45__ACPs_c
M_Lignoceroyl__45__ACPs_c	a lignoceroyl-[acp]			6	a trans-tetracos-2-enoyl-[acp] (bosea)	M_R__45__3__45__hydroxycerotoyl__45__ACPs_c	M_trans__45__delta2__45__lignoceroyl__45__ACPs_c	M_3__45__oxo__45__cerotoyl__45__ACPs_c	M_Lignoceroyl__45__ACPs_c
M_R__45__3__45__hydroxycerotoyl__45__ACPs_c	a (3R)-3-hydroxycerotoyl-[acp]			18	a 3-oxo-cerotoyl-[acp] (roseov134)	M_R__45__3__45__hydroxycerotoyl__45__ACPs_c	M_3__45__oxo__45__cerotoyl__45__ACPs_c
M_3__45__oxo__45__cerotoyl__45__ACPs_c	a 3-oxo-cerotoyl-[acp]			12	a lignoceroyl-[acp] (bosea)	M_R__45__3__45__hydroxycerotoyl__45__ACPs_c	M_3__45__oxo__45__cerotoyl__45__ACPs_c	M_Lignoceroyl__45__ACPs_c
M_Cerotoyl__45__ACPs_c	a cerotoyl-[acp]		Lipid related	6	a trans-hexacos-2-enoyl-[acp] (roseov420)	M_Trans__45__D2__45__hexacos__45__2__45__enoyl__45__ACPs_c	M_Cerotoyl__45__ACPs_c
M_Trans__45__D2__45__hexacos__45__2__45__enoyl__45__ACPs_c	a trans-hexacos-2-enoyl-[acp]			6	a trans-hexacos-2-enoyl-[acp]* (hoflea)	M_Trans__45__D2__45__hexacos__45__2__45__enoyl__45__ACPs_c	M_Cerotoyl__45__ACPs_c
M_PROPIONAMIDE_c	propionamide		Fatty acid (short chain, bacterial)	2	propanoate (marino)	M_PROPIONATE_c	M_PROPIONAMIDE_c
M_PROPIONATE_c	propanoate			2	propionamide (marino)	M_PROPIONATE_c	M_PROPIONAMIDE_c
M_DODECANOATE_c	laurate		Lipid related	6	laurate* (rhizobi)	M_DODECANOATE_c	M_LAUROYLCOA__45__CPD_c
M_LAUROYLCOA__45__CPD_c	lauroyl-CoA			6	laurate (bosea)	M_DODECANOATE_c	M_LAUROYLCOA__45__CPD_c
M_3__45__5__45__ADP_c	adenosine 3&apos;,5&apos;-bisphosphate		ADP / acyl-carrier protein	2	an apo-[acyl-carrier protein] (imperaili)	M_3__45__5__45__ADP_c	M_apo__45__ACP_c
M_apo__45__ACP_c	an apo-[acyl-carrier protein]			2	an apo-[acyl-carrier protein]* (imperaili)	M_3__45__5__45__ADP_c	M_apo__45__ACP_c
M_ADENINE_c	adenine		Nucleotides	7	adenine* (sphingo361)	M_CPD0__45__2461_c	M_ADENINE_c
M_CPD0__45__2461_c	isoguanine			7	adenine (rhizobi)	M_CPD0__45__2461_c	M_ADENINE_c
M_ADENOSINE_DIPHOSPHATE_RIBOSE_c	ADP-D-ribose		Nucleotides 2	6	ADP-D-ribose* (rhizobi)	M_ADENOSINE_DIPHOSPHATE_RIBOSE_c	M_CPD__45__15317_c
M_PSEUDOURIDINE__45__5__45__P_c	pseudouridine 5&apos;-phosphate			28	uracil (hoflea) ADP-D-ribose (roseov134)	M_ADENOSINE_DIPHOSPHATE_RIBOSE_c	M_URACIL_c	M_PSEUDOURIDINE__45__5__45__P_c	M_CPD__45__15317_c
M_URACIL_c	uracil			1	pseudouridine 5'-phosphate (hoflea)	M_URACIL_c	M_PSEUDOURIDINE__45__5__45__P_c	M_CPD__45__15317_c
M_CPD__45__15317_c	D-ribofuranose 5-phosphate			7	ADP-D-ribose (rhizobi)	M_ADENOSINE_DIPHOSPHATE_RIBOSE_c	M_CPD__45__15317_c
M_PHOSPHORIBOSYL__45__CARBOXY__45__AMINOIMIDAZOLE_c	5-amino-1-(5-phospho-D-ribosyl)imidazole-4-carboxylate		5-aminoimidazole ribonucleotide	5	5-amino-1-(5-phospho-&beta;-D-ribosyl)imidazole (hoflea)	M_PHOSPHORIBOSYL__45__CARBOXY__45__AMINOIMIDAZOLE_c	M_5__45__PHOSPHORIBOSYL__45__5__45__AMINOIMIDAZOLE_c
M_5__45__PHOSPHORIBOSYL__45__5__45__AMINOIMIDAZOLE_c	5-amino-1-(5-phospho-&amp;beta;-D-ribosyl)imidazole			5	5-amino-1-(5-phospho-&beta;-D-ribosyl)imidazole* (rhizobi)	M_PHOSPHORIBOSYL__45__CARBOXY__45__AMINOIMIDAZOLE_c	M_5__45__PHOSPHORIBOSYL__45__5__45__AMINOIMIDAZOLE_c
M_5__45__PHOSPHORIBOSYL__45__N__45__FORMYLGLYCINEAMIDINE_c	2-(formamido)-N1-(5-phospho-&amp;beta;-D-ribosyl)acetamidine		5-aminoimidazole ribonucleotide	5	N2-formyl-N1-(5-phospho-&beta;-D-ribosyl)glycinamide (roseov134)	M_5__45__P__45__RIBOSYL__45__N__45__FORMYLGLYCINEAMIDE_c	M_5__45__PHOSPHORIBOSYL__45__N__45__FORMYLGLYCINEAMIDINE_c
M_5__45__P__45__RIBOSYL__45__N__45__FORMYLGLYCINEAMIDE_c	N2-formyl-N1-(5-phospho-&amp;beta;-D-ribosyl)glycinamide			5	N2-formyl-N1-(5-phospho-&beta;-D-ribosyl)glycinamide* (roseov134)	M_5__45__P__45__RIBOSYL__45__N__45__FORMYLGLYCINEAMIDE_c	M_5__45__PHOSPHORIBOSYL__45__N__45__FORMYLGLYCINEAMIDINE_c
M_3__45__METHYL__45__CROTONYL__45__COA_c	3-methylcrotonyl-CoA		Riboflavin	30	FAD (rhizobi)	M_CH3__45__MALONATE__45__S__45__ALD_c	M_METHACRYLYL__45__COA_c	M_FAD_c	M_CPD__45__12177_c	M_FADH2_c	M_CPD__45__466_c	M_CPD__45__12173_c	M_3__45__METHYL__45__CROTONYL__45__COA_c	M_CPD__45__12175_c
M_METHACRYLYL__45__COA_c	methylacrylyl-CoA	False positive		35	(S)-3-hydroxy-isobutanoyl-CoA (hoflea)	M_CH3__45__MALONATE__45__S__45__ALD_c	M_METHACRYLYL__45__COA_c	M_CPD__45__12177_c	M_CPD__45__466_c	M_CPD__45__12173_c	M_CPD__45__12175_c
M_CPD__45__12175_c	(S)-3-hydroxy-isobutanoate			40	methylacrylyl-CoA (rhizobi)	M_CH3__45__MALONATE__45__S__45__ALD_c	M_METHACRYLYL__45__COA_c	M_CPD__45__12177_c	M_CPD__45__466_c	M_CPD__45__12173_c	M_CPD__45__12175_c
M_CPD__45__466_c	(S)-3-amino-2-methylpropanoate			55	(S)-3-hydroxy-isobutanoate (rhizobi)	M_CH3__45__MALONATE__45__S__45__ALD_c	M_CPD__45__12177_c	M_CPD__45__466_c	M_CPD__45__12175_c
M_CPD__45__12173_c	(S)-3-hydroxy-isobutanoyl-CoA	False positive		35	methylacrylyl-CoA (hoflea)	M_CH3__45__MALONATE__45__S__45__ALD_c	M_METHACRYLYL__45__COA_c	M_CPD__45__12177_c	M_CPD__45__466_c	M_CPD__45__12173_c	M_CPD__45__12175_c
M_CH3__45__MALONATE__45__S__45__ALD_c	(S)-methylmalonate-semialdehyde	False positive		55	(S)-3-amino-2-methylpropanoate (rhizobi)	M_CH3__45__MALONATE__45__S__45__ALD_c	M_CPD__45__12177_c	M_CPD__45__466_c
M_CPD__45__12177_c	(R)-methylmalonate-semialdehyde			55	(S)-3-amino-2-methylpropanoate (rhizobi)	M_CH3__45__MALONATE__45__S__45__ALD_c	M_CPD__45__12177_c	M_CPD__45__466_c
M_AMINO__45__RIBOSYLAMINO__45__1H__45__3H__45__PYR__45__DIONE_c	5-amino-6-(D-ribitylamino)uracil	False positive		5	6,7-dimethyl-8-(1-D-ribityl)lumazine (roseov420)	M_CH3__45__MALONATE__45__S__45__ALD_c	M_CPD__45__316_c	M_METHACRYLYL__45__COA_c	M_FAD_c	M_CPD__45__12177_c	M_FADH2_c	M_CPD__45__466_c	M_CPD__45__12173_c	M_DIMETHYL__45__D__45__RIBITYL__45__LUMAZINE_c	M_RIBOFLAVIN_c	M_3__45__METHYL__45__CROTONYL__45__COA_c	M_CPD__45__12175_c	M_AMINO__45__RIBOSYLAMINO__45__1H__45__3H__45__PYR__45__DIONE_c	M_FMNH2_c	M_FMN_c
M_CPD__45__316_c	reduced riboflavin	False positive		20	riboflavin (roseov134)	M_CH3__45__MALONATE__45__S__45__ALD_c	M_CPD__45__316_c	M_METHACRYLYL__45__COA_c	M_FAD_c	M_CPD__45__12177_c	M_FADH2_c	M_CPD__45__466_c	M_CPD__45__12173_c	M_RIBOFLAVIN_c	M_3__45__METHYL__45__CROTONYL__45__COA_c	M_CPD__45__12175_c	M_FMNH2_c	M_FMN_c
M_FAD_c	FAD	False positive		25	FMN (roseov420)	M_CH3__45__MALONATE__45__S__45__ALD_c	M_METHACRYLYL__45__COA_c	M_FAD_c	M_CPD__45__12177_c	M_FADH2_c	M_CPD__45__466_c	M_CPD__45__12173_c	M_3__45__METHYL__45__CROTONYL__45__COA_c	M_CPD__45__12175_c	M_FMNH2_c	M_FMN_c
M_DIMETHYL__45__D__45__RIBITYL__45__LUMAZINE_c	6,7-dimethyl-8-(1-D-ribityl)lumazine	False positive		10	5-amino-6-(D-ribitylamino)uracil (rhizobi)	M_CH3__45__MALONATE__45__S__45__ALD_c	M_CPD__45__316_c	M_METHACRYLYL__45__COA_c	M_FAD_c	M_CPD__45__12177_c	M_FADH2_c	M_CPD__45__466_c	M_CPD__45__12173_c	M_DIMETHYL__45__D__45__RIBITYL__45__LUMAZINE_c	M_RIBOFLAVIN_c	M_3__45__METHYL__45__CROTONYL__45__COA_c	M_CPD__45__12175_c	M_AMINO__45__RIBOSYLAMINO__45__1H__45__3H__45__PYR__45__DIONE_c	M_FMNH2_c	M_FMN_c
M_FADH2_c	FADH2	False positive		30	FAD (rhizobi)	M_CH3__45__MALONATE__45__S__45__ALD_c	M_METHACRYLYL__45__COA_c	M_FAD_c	M_CPD__45__12177_c	M_FADH2_c	M_CPD__45__466_c	M_CPD__45__12173_c	M_3__45__METHYL__45__CROTONYL__45__COA_c	M_CPD__45__12175_c
M_FMN_c	FMN	False positive		20	riboflavin (roseov134)	M_CH3__45__MALONATE__45__S__45__ALD_c	M_CPD__45__316_c	M_METHACRYLYL__45__COA_c	M_FAD_c	M_CPD__45__12177_c	M_FADH2_c	M_CPD__45__466_c	M_CPD__45__12173_c	M_RIBOFLAVIN_c	M_3__45__METHYL__45__CROTONYL__45__COA_c	M_CPD__45__12175_c	M_FMNH2_c	M_FMN_c
M_FMNH2_c	FMNH2	False positive		25	FMN (hoflea)	M_CH3__45__MALONATE__45__S__45__ALD_c	M_METHACRYLYL__45__COA_c	M_FAD_c	M_CPD__45__12177_c	M_FADH2_c	M_CPD__45__466_c	M_CPD__45__12173_c	M_3__45__METHYL__45__CROTONYL__45__COA_c	M_CPD__45__12175_c	M_FMNH2_c	M_FMN_c
M_RIBOFLAVIN_c	riboflavin	False positive		15	5-amino-6-(D-ribitylamino)uracil (roseov420)	M_CH3__45__MALONATE__45__S__45__ALD_c	M_CPD__45__316_c	M_METHACRYLYL__45__COA_c	M_FAD_c	M_CPD__45__12177_c	M_FADH2_c	M_CPD__45__466_c	M_CPD__45__12173_c	M_DIMETHYL__45__D__45__RIBITYL__45__LUMAZINE_c	M_RIBOFLAVIN_c	M_3__45__METHYL__45__CROTONYL__45__COA_c	M_CPD__45__12175_c	M_AMINO__45__RIBOSYLAMINO__45__1H__45__3H__45__PYR__45__DIONE_c	M_FMNH2_c	M_FMN_c
M_HYDROXYMETHYLBILANE_c	preuroporphyrinogen	False postive	PROTOPORPHYRIN_IX	10	porphobilinogen (roseov134)	M_UROPORPHYRINOGEN__45__III_c	M_HYDROXYMETHYLBILANE_c	M_COPROPORPHYRINOGEN_III_c	M_COPROPORPHYRINOGEN_I_c	M_PROTOHEME_c	M_PROTOPORPHYRINOGEN_c	M_CPD__45__11444_c	M_MG__45__PROTOPORPHYRIN_c	M_PROTOPORPHYRIN_IX_c	M_PORPHOBILINOGEN_c
M_PORPHOBILINOGEN_c	porphobilinogen	False postive		5	5-aminolevulinate (bosea)	M_UROPORPHYRINOGEN__45__III_c	M_HYDROXYMETHYLBILANE_c	M_COPROPORPHYRINOGEN_III_c	M_COPROPORPHYRINOGEN_I_c	M_PROTOHEME_c	M_PROTOPORPHYRINOGEN_c	M_CPD__45__11444_c	M_MG__45__PROTOPORPHYRIN_c	M_PROTOPORPHYRIN_IX_c	M_5__45__AMINO__45__LEVULINATE_c	M_PORPHOBILINOGEN_c
M_UROPORPHYRINOGEN__45__III_c	uroporphyrinogen-III	False postive		15	porphobilinogen (roseov420)	M_UROPORPHYRINOGEN__45__III_c	M_HYDROXYMETHYLBILANE_c	M_COPROPORPHYRINOGEN_III_c	M_COPROPORPHYRINOGEN_I_c	M_PROTOHEME_c	M_PROTOPORPHYRINOGEN_c	M_CPD__45__11444_c	M_MG__45__PROTOPORPHYRIN_c	M_PROTOPORPHYRIN_IX_c	M_PORPHOBILINOGEN_c
M_COPROPORPHYRINOGEN_III_c	coproporphyrinogen III	False postive		20	uroporphyrinogen-III (roseov134)	M_UROPORPHYRINOGEN__45__III_c	M_COPROPORPHYRINOGEN_III_c	M_PROTOHEME_c	M_PROTOPORPHYRINOGEN_c	M_MG__45__PROTOPORPHYRIN_c	M_PROTOPORPHYRIN_IX_c
M_5__45__AMINO__45__LEVULINATE_c	5-aminolevulinate	False postive		5	5-aminolevulinate* (roseov420)	M_UROPORPHYRINOGEN__45__III_c	M_HYDROXYMETHYLBILANE_c	M_COPROPORPHYRINOGEN_III_c	M_COPROPORPHYRINOGEN_I_c	M_PROTOHEME_c	M_PROTOPORPHYRINOGEN_c	M_CPD__45__11444_c	M_MG__45__PROTOPORPHYRIN_c	M_PROTOPORPHYRIN_IX_c	M_5__45__AMINO__45__LEVULINATE_c	M_PORPHOBILINOGEN_c
M_COPROPORPHYRINOGEN_I_c	coproporphyrinogen I	False postive		20	uroporphyrinogen-I (bosea)	M_COPROPORPHYRINOGEN_I_c	M_CPD__45__11444_c
M_CPD__45__11444_c	uroporphyrinogen-I	False postive		20	coproporphyrinogen I (rhizobi)	M_COPROPORPHYRINOGEN_I_c	M_CPD__45__11444_c
M_MG__45__PROTOPORPHYRIN_c	Mg-protoporphyrin	False postive		40	coproporphyrinogen III (roseov420)	M_COPROPORPHYRINOGEN_III_c	M_PROTOHEME_c	M_PROTOPORPHYRINOGEN_c	M_MG__45__PROTOPORPHYRIN_c	M_PROTOPORPHYRIN_IX_c
M_PROTOHEME_c	ferroheme b			35	protoporphyrinogen IX (rhizobi)	M_PROTOHEME_c	M_PROTOPORPHYRINOGEN_c	M_MG__45__PROTOPORPHYRIN_c	M_PROTOPORPHYRIN_IX_c
M_PROTOPORPHYRINOGEN_c	protoporphyrinogen IX	False postive		25	coproporphyrinogen III (rhizobi)	M_COPROPORPHYRINOGEN_III_c	M_PROTOHEME_c	M_PROTOPORPHYRINOGEN_c	M_MG__45__PROTOPORPHYRIN_c	M_PROTOPORPHYRIN_IX_c
M_PROTOPORPHYRIN_IX_c	protoporphyrin IX	False postive		35	ferroheme b (hoflea)	M_PROTOHEME_c	M_MG__45__PROTOPORPHYRIN_c	M_PROTOPORPHYRIN_IX_c
M_C1_c	UDP-N-acetyl-&amp;alpha;-D-muramoyl-L-alanyl-&amp;gamma;-D-glutamyl-meso-2,6-diaminopimeloyl-D-alanyl-D-alanine	False postive		6	UDP-N-acetyl-&alpha;-D-muramoyl-L-alanyl-&gamma;-D-glutamyl-meso-2,6-diaminopimeloyl-D-alanyl-D-alanine* (bosea)	M_C1_c
M_CPD__45__15125_c	2,4-dihydroxyhept-2-enedioate			3	succinate semialdehyde (hoflea)	M_CPD__45__15125_c	M_SUCC__45__S__45__ALD_c
M_SUCC__45__S__45__ALD_c	succinate semialdehyde	False positive	succinate semialdehyde	3	succinate semialdehyde* (hoflea)	M_CPD__45__15125_c	M_SUCC__45__S__45__ALD_c
M_O__45__SUCCINYL__45__L__45__HOMOSERINE_c	O-succinyl-L-homoserine	False positive		6	O-succinyl-L-homoserine* (bosea)	M_O__45__SUCCINYL__45__L__45__HOMOSERINE_c
M_5__45__OXOPROLINE_c	5-oxo-L-proline			5	5-oxo-L-proline* (roseov420)	M_5__45__OXOPROLINE_c
M_CPD__45__12179_c	methylmalonate semialdehyde			6	methylmalonate semialdehyde* (rhizobi)	M_CPD__45__12179_c
M_7__45__AMINOMETHYL__45__7__45__DEAZAGUANINE_c	preQ1			2	preQ1* (roseov134)	M_7__45__AMINOMETHYL__45__7__45__DEAZAGUANINE_c
M_AMMONIUM_e	ammonium		NH3	10	ammonium* (imperaili)	M_AMMONIUM_e
M_PANTETHEINE__45__P_c	4&apos;-phosphopantetheine		Phosphopantetheine (FA metabolism and Vitamin B5)	2	4'-phosphopantetheine* (imperaili)	M_PANTETHEINE__45__P_c
M_PALMITALDEHYDE_c	palmitaldehyde			6	palmitaldehyde* (roseov134)	M_PALMITALDEHYDE_c
M_MALONATE__45__S__45__ALD_c	3-oxopropanoate		Malonate semialdehyde (beta-alanine synthesis?)	6	3-oxopropanoate* (rhizobi)	M_MALONATE__45__S__45__ALD_c
M_GLYCOLLATE_c	glycolate	False positive	Photorespiration	5	glycolate* (roseov420)	M_GLYCOLLATE_c
M_DIHYDROXYACETONE_c	dihydroxyacetone		Glycerone (Central carbon metabolism?)	4	dihydroxyacetone* (rhizobi)	M_DIHYDROXYACETONE_c
M_DEPHOSPHO__45__COA_c	3&apos;-dephospho-CoA		Vit B5 to pantotate conversion	2	3'-dephospho-CoA* (marino)	M_DEPHOSPHO__45__COA_c
M_GLYCERALD_c	D-glyceraldehyde		Glycerate - photoresporation	6	D-glycerate (hoflea)	M_GLYCERALD_c	M_GLYCERATE_c
M_GLYCERATE_c	D-glycerate			6	D-glycerate* (hoflea)	M_GLYCERALD_c	M_GLYCERATE_c
M_UDP__45__ACETYL__45__CARBOXYVINYL__45__GLUCOSAMINE_c	UDP-N-acetyl-&amp;alpha;-D-glucosamine-enolpyruvate	False positive	muramate (Bacterial cell walls or C-metabolism)	6	UDP-N-acetyl-&alpha;-D-glucosamine-enolpyruvate* (roseov420)	M_UDP__45__N__45__ACETYLMURAMATE_c	M_UDP__45__ACETYL__45__CARBOXYVINYL__45__GLUCOSAMINE_c
M_UDP__45__N__45__ACETYLMURAMATE_c	UDP-N-acetyl-&amp;alpha;-D-muramate	False positive		6	UDP-N-acetyl-&alpha;-D-glucosamine-enolpyruvate (roseov134)	M_UDP__45__N__45__ACETYLMURAMATE_c	M_UDP__45__ACETYL__45__CARBOXYVINYL__45__GLUCOSAMINE_c
M_HYDROGEN__45__MOLECULE_c	H2	False positive	H2	4	H2* (roseov420)	M_HYDROGEN__45__MOLECULE_c
M_FORMALDEHYDE_c	formaldehyde	False positive	Methanol	6	methanol (sphingo391)	M_METOH_c	M_FORMALDEHYDE_c
M_METOH_c	methanol	False positive		6	formaldehyde (marino)	M_METOH_c	M_FORMALDEHYDE_c
M_ACETONE_c	acetone	False positive	Acetone	1	acetone* (bosea)	M_ACETONE_c
M_ETOH_c	ethanol	False positive	EtOH	6	ethanol* (marino)	M_ETOH_c
M_SUPER__45__OXIDE_c	superoxide	False positive	Superoxide	1	superoxide* (bosea)	M_SUPER__45__OXIDE_c
M_BETA__45__D__45__FRUCTOSE_c	&amp;beta;-D-fructofuranose	False positive	Fructofuranose (Fructose isomer)	2	D-sorbitol (sphingo391) L-homoserine (bosea)
